# Structure and function of aerotolerant, multiple-turnover THI4 thiazole synthases

**DOI:** 10.1101/2021.08.03.453570

**Authors:** Jaya Joshi, Qiang Li, Jorge D. García-García, Bryan J. Leong, You Hu, Steven D. Bruner, Andrew D. Hanson

## Abstract

Plant and fungal THI4 thiazole synthases produce the thiamin thiazole moiety in aerobic conditions via a single-turnover suicide reaction that uses an active-site Cys residue as sulfur donor. Multiple-turnover (i.e. catalytic) THI4s lacking an active-site Cys (non-Cys THI4s) that use sulfide as sulfur donor have been characterized – but only from archaeal methanogens that are anaerobic, O_2_-sensitive hyperthermophiles from sulfide-rich habitats. These THI4s prefer iron as cofactor. A survey of prokaryote genomes uncovered non-Cys THI4s in aerobic mesophiles from sulfide-poor habitats, suggesting that multiple-turnover THI4 operation is possible in aerobic, mild, low-sulfide conditions. This was confirmed by testing 23 representative non-Cys THI4s for complementation of an *Escherichia coli* Δ*thiG* thiazole auxotroph in aerobic conditions. Sixteen were clearly active, and more so when intracellular sulfide level was raised by supplying Cys, demonstrating catalytic function in the presence of O_2_ at mild temperatures and indicating use of sulfide or a sulfide metabolite as sulfur donor. Comparative genomic evidence linked non-Cys THI4s with proteins from families that bind, transport, or metabolize cobalt or other heavy metals. The crystal structure of the aerotolerant bacterial *Thermovibrio ammonificans* THI4 was determined to probe the molecular basis of aerotolerance. The structure suggested no large deviations compared to the structures of THI4s from O_2_-sensitive methanogens, but is consistent with an alternative catalytic metal. Together with complementation data, the use of cobalt rather than iron was supported. We conclude that catalytic THI4s can indeed operate aerobically and that the metal cofactor inserted is a likely natural determinant of aerotolerance.
