## Supplementary Table 1 for "Structure and function of aerotolerant, multiple-turnover THI4 thiazole synthases"

### Sheet: Sheet1
Supplementary Table 1 Recoded THI4 sequences
Recoded for E. coli
Species	Recoded THI4 Sequences
Candidatus Aenigmarchaeota (Aa)	ATGGGCGAGATCTTCAGCAAGGTGAGCGAGAAAGAAGTTACCAGCGCGATCGTGAGCGGTTTCATCAAGGAGTTTGAAAAGATCATCGAAAGCGACGTGATCATTGTTGGTGGCGGTCCGAGCGGTCTGATGGCGGGCAAGGAGCTGAGCAGCAAAGGTAAGAAAGTGGTTATCATTGAACGTAACAACTACCTGGGCGGTGGCTTTTGGACCGGTGGCTATCTGATGAACAAGATTACCGTTCGTCACCCGGGCGAGGAAATCCTGAAAGACCTGGGTATTCCGTTCGAGGAATTTGGTGAAGGCCTGTATCTGGCGGATGGTCCGCATGCGTGCAGCAAACTGATTGCGGCGACCTGCGATGCGGGTGTTAAAATTCTGAACATGACCACCCTGGAG…
Caldanaerovirga acetigignens (Ca)	ATGAAGAGCTTCAGCATCCCGGTTCCGGACACCAAAGTGAGCAGCCTGATTATGAAGCACTACTTTAAAGACCTGGAGGATGCGGTTAAGAGCGATGTTATTGTGGCGGGTGCGGGTCCGAGCGGCCTGACCTGCGCGTGGACCCTGGCGGACCAGGGTTATAAAGTTACCGTGCTGGATCGTCGTCTGGCGCCGGGTGGCGGTATCTGGGGCGGTGCGATGAGCTTCAACAAGGTGGTTCTGCAAAAAGACGTGGAGTGGATTCTGAAGGAAGCGGACGTTCCGTTCGTGGAGGATGAGGGTGCGCTGGTTGTGAGCGCGCCGCTGTTTGCGAGCAAACTGATTGCGAAAGCGGCGGCGCACCCGGGTATTCGTTTCTTTAACATGCTGACCGTGGTT…
Caldivirga maquilingensis (CaM)	ATGGCGGGCATTAGCATCCGTGAGGCGAGCATTACCCGTGCGATCGTGAACAGCGCGCTGAAGCTGCTGAGCGAATACAGCAGCGTGGACGTTGCGATTGTTGGTGCGGGTCCGAGCGGTATGACCGCGGCGTACTATCTGGCGAAGGCGGGTCTGAAAACCCTGGTGCTGGAGCGTCGTTTCAGCTTTGGTGGCGGTATTGGCGGTGCGGCGAGCCACCTGCCGAGCATCATTGTGGAGCACCCGGTTAGCGAAATCCTGAGCAAGGATTTCGGTATTAAAATCATGGACATGGGCGATGGTCTGTTTACCGTGGACCCGGCGGAAATGATTGCGAAGCTGGCGGTTAAAGCGATCGATGCGGGTGCGAAATTCCTGCTGGGCGTGCACGTTGACGAT…
Desulfurococcus amylolyticus (Da)	ATGAGCCTGGAGAGCCACATCACCCGTGTGATTTGGGAGGAAGCGAGCCGTGACTGGGTTGAACTGAGCAGCTGCGATATTGTGGTTGTTGGTGCGGGTCCGAGCGGTCTGACCGCGGCGAAGTACCTGGCGGAGAAGGGCCTGAAAACCCTGGTGCTGGAACGTCGTCTGAGCTTTGGTGGCGGTATCGGCGGTGGCGGTATGCTGCTGCACAAAACCGTTGTGGACGAGCGTGGCCTGGGTATCCTGCGTGATTTTAACATTCGTTACAAGCCGAGCAGCATTAAAGGTCTGTATGTTGTGGACACCGCGGAACTGACCGCGAAACTGGCGGCGGGTGCGCTGGACGCGGGTGCGAAAATCATTCCGGGTATCAGCGTGGAGGATGTGATTGTTCGT…
Fervidicola ferrireducens (FeF)	ATGAAGAGCTTCAGCGTTCCGGTGCCGGACACCAAAGTTAGCAGCCTGATCATGAAGCACTACTTTAAAGACCTGGAGGATGCGGTGAAGAGCGATGTTATTGTTGCGGGTGCGGGTCCGAGCGGTCTGACCTGCGCGTGGACCCTGGCGGACCAGGGTTATAAAGTTACCGTGCTGGATCGTCGTCTGGCGCCGGGTGGCGGTATCTGGGGCGGTGCGATGAGCTTCAACAAGGTGGTTCTGCAAAAAGACGTTGAGTGGATTCTGAAGGAAGCGGACGTTCCGTTCGTGGAGGATGAGGGTGCGCTGGTTGTGAGCGCGCCGCTGTTTGCGAGCAAACTGATTGCGAAAGCGGCGGCGCACCCGGGTATTCGTTTCTTTAACATGCTGACCGTGGTT…
Hippea maritima (Hm)	ATGAATAACCTGGACGAACGTGTGATTAGCCGTGCGATTGTGGAACGCTATATGAATAAGCTGCTGGACTATCTGGAATGCGATGTGACCATCGTGGGTGGCGGTCCGGCGGGTCTGGTTTGCGCGTACTATCTGGCGAAGGCGAACATCAAAGTGGCGATTTTCGACAAGCGTCTGACCATCGGCGGTGGCATGTGGGGTGGCGCGATGCTGTTCAACGAAATTGTGGTTCAGGAGATCGGTCGTGAAATTCTGGATGAGTTTGGCATCAACTACGAAAAGTATACCGACGGCTACTATACCGCGGATAGCATCGAGGCGACCACCACCCTGATTAGCAAGACCGTGAAAGCGGGTGCGAAAATCTTCAACGCGATTGAGGTTGAAGACGTGGTTTTT…
Marinilabilia salmonicolor (Ms)	ATGGAACAAATTGTGAGCAGCGGTATTATCGATAGCTACTTTAGCAAACTGAAGGAAAATCTGGCGGTTGACGTGGCTATTGTTGGTGGTGGTCCGAGCGGTCTGATCGCGGCTTACTATCTGGCTAAGACCGGTAAAAAGGTTGCACTGTTTGAACGTAAATTGGCTCCGGGTGGTGGTATGTGGGGTGGTGCTATGATGTTCAACGAAATCATGGTTCAGAAAGAAGCACTGCATATTCTGAAGGAACTGGGTATCGAATACAAACACTATCGTGATGACTACTATACCGTTGATAGCGTGCATGCAACCAGCGCGCTGACCTATCACGCAACCAAGGCTGGTGCACGTATTTTCAATTGCACCAGCATCGAAGATGTTGTGTTCCATAACAACATC…
Candidatus Marinimicrobia (Mb)	ATGGAGAAGATCGTTAGCTTCGGTATCATTGACAGCTACCAGAAGAAACTGAAAGAGAACCTGGAAGTTGATGTGGCGATTGTGGGTGGCGGTCCGAGCGGTCTGATTGCGGCGAAGTATCTGGCGCAAGCGGGCAAGAAAGTGGTTCTGTTCGAACGTAAACTGGCGCCGGGCGGTGGCATGTGGGGTGGCGCGATGATGTTTAACCAGATCGTGGTTCAAGAGGACGCGATCAGCATTCTGGAAGACGTTGATATTAGCTACAACCTGTATGAGGAAGGTTACTATGTTTGCGATAGCGTTGAGGCGACCGCGGCGCTGATCTTCAGCGCGAAGAAAGCGGGCGCGACCATTTTCAACTGCTTTAGCGTTGAGGACGTGGTTTTTCAGCGTGGTAGC…
Metallosphaera sedula (Mse)	ATGAACATCAAGCAAGTTGATGAAATTAAGATCACCCGTTACATCCTGAAAGCTACCTTTGAAGATTGGATGGACTTCAGCGTTAACGACGTTGTGATTGTTGGTGCAGGTCCAAGCGGTCTGGCTGCTGCATACTATAGCGCAAAAGCGGGTCTGAAGACCACCGTTTTTGAACGTCGTCTGAGCTTCGGTGGTGGTATTGGTGGTGGTGCGATGCTGTTTCATAAGATTGTGATCGAAAGCCCGGCGGATGAAATTCTGCGTGAAATCGGTGTTAAACTGCAAAAGTTTGAAGAAGGTGTGTATGTTGTGGATAGCAGCGAATTCATGGCGAAACTGGCGGCTGCAACCATTGACGCTGGTGCAAAGATTATCCACGGTGTTACCGTGGATGACGTT…
Methanococcus aeolicus (MeA)	ATGGACATCAGCAAGATTGACCTGAAAGCGGATGAGAAGGCGGTGACCAAAAGCATCTTCAAGGCGACCTACGAGATGTGGATGGACAACCTGGAAGTGGATGTGGTTATTGTTGGTGGCGGTCCGAGCGGTCTGACCGCGGGTCGTTATCTGGCGGATGCGGGTGTGAAAGTTCTGATCCTGGAACGTCACCTGAGCTTTGGCGGTGGCACCTGGGGTGGCGGTATGGGCTGCCCGTACATTACCGTGCAGAGCCCGGCGGATGAGATCCTGAGCGAAGTTGGTATTAAGCTGGAGGAAGGCGAGGACGGTCTGTTTGTGGCGGATAGCGTGGAAGTTCCGGCGAAACTGGGTACCGGTGCGATTGATGCGGGTGCGAAGGTTCTGACCGGTATCGTG…
Methanofollis liminatans (MeL)	ATGGAGCTGGACGAAGTGACCATCAGCCGTGCGATTCTGGCGACCCAGATGGAGACGATGGTGGAATACCTGGACCTGGATGTGGCGGTTGTTGGTGGCGGTCCGAGCGGTATCACCTGCGCGGCGCTGCTGGCGGAGAAGGGCGTGAAAGTTGGTCTGTTCGAAAAGAAACTGAGCATCGGCGGTGGCATGTGGGGTGGCGGTATGATGTTTCCGCGTATTGTGGTTCAAGCGGAGGCGAAGCGTATCCTGGACCGTTTCGGCATTGCGAGCAAAGAGTTTGAACCGGGTTATCACGTGGCGAAGAGCGTGGAAGCGGTTAGCAAACTGACCGCGGCGGCGTGCACCGCGGGTGCGGAGTTCTTTAACCTGATCGCGGTGGAAGACGTGGTTATTAAA…
Mucinivorans hirudinis (Mh)	ATGGAGAAGATCGTTAGCGCGGGTATTGTGGAAAGCTATTTCGACAAACTGCGTCGTAACCTGGTGCTGGATGTTGCGATTGTGGGTGGCGGTCCGAGCGGTCTGGTGGCGGCGTACTATCTGGCGAAAGCGGGTCGTCGTGTTGCGCTGTTTGAGCGTAAACTGGCGCCGGGCGGTGGCATGTGGGGTGGCGCGATGATGTTTAACGACATCGTGGTTCAGAGCGATGCGCTGCCGATTCTGGAGGAACTGGGTGTGAGCTACCGTCACTATCGTGGCGACGCGTACCTGGTTGATAGCGTTCATGCGACCGCGGCGCTGATCTATGCGGCGACCCGTGCGGGTGCGACCATTTTCAACTGCTACAGCGTTGAGGACGTGGTTTTTAAGGATGAACGT…
Nitrospira defluvii (Nd)	ATGGAGGAACTGGCGCGTAGCCGTAAGGCGTGCAGCACCGCGGTTGAAGGCGAGTATCGTATGGGCAAGCCGAAGCCGGCGCCGCTGCGTGAACGTGACATCACCCGTCAGATTGCGCGTGAATACTATAAGGAGTTCGACCAACTGATTGAGAGCGATGTGATCATTGTTGGTGCGGGTCCGAGCGGTCTGATCTGCGCGCACGATCTGGGCCGTATGGGTATCAAGACCCTGATTGTGGAACAGAGCCTGGCGCTGGGTGGCGGTTTTTGGAGCGGCGGTTACCTGATGAACAAAGCGACCATCTGCGCGCCGGCGCACAAGATTCTGAAAGAAGTGGGCGTTCCGTGCAAGCAAATTAAAGAGTGCCCGGGCATGTACATGGTTGACCCGCCGCAC…
Candidatus Omnitrophica1 (Ob)	ATGCTGGAGGAAACCATCATTAGCAAAGCGATCATTGACAGCTACCACAACAAGCTGAGCAGCATCATTGACGTTGATGCGGCGATCTGCGGTGGCGGTCCGAGCGGCCTGGTGTGCGCTGCGAGCCTGGCGGCGGCGGGTAAGAAAGTGGTTCTGTTCGAGAAGAAACTGAGCCTGGGCGGTGGCATGTGGGGTGGCGGTATGATGTTCAACGAGATCGTGGTTCAGAAGAAAGCGAAGAAAATTCTGGACGAATTTAGCGTTCGTACCAAGAAATACAAAGAGAACTACTATCTGGCGGATAGCAGCGAATGCGTGTGCGCGCTGGGCTATAACGCGGTGCACAGCGGCGCGGTTATCATTAACGGTGTGTTCGCGGAGGATGTGATGGTTAAGAAA…
Parabacteroides chinchillae (PaC)	ATGGAGCAGATCGTGAGCACCGGTATCATTGACAGCTACTTCGCGAAGCTGAAAAGCAACCTGAGCGTTGATGTGGCGATCGTTGGTGGCGGTCCGAGCGGTATTGTGGCGGCGTACTATCTGGCGAAGGCGGGCAAGAAAGTTGCGCTGTTCGACCGTAAACTGGCGCCGGGCGGTGGCATGTGGGGTGGCGCGATGATGTTTAACGATATCGTGGTTCAGGAAGAGGCGATGCCGATTGTTAAGGAACTGGGTGTGAGCTACCACGCGGCGGGTAACGGCACCTATATTATGGACAGCGTGCACACCACCAGCGCGCTGATCTACCAAGCGACCAAAGCGGGCGCGACCATTTTCAACTGCTATAGCGTGGAGGACGTGGTTTTTCACAACGATGCG…
Poribacteria sp. WGA-A3 (Po)	ATGGATAACCTGCAACCGGCGCCGCTGCGTGAGCGTGATGTTACCCGTCATATTGCGCGTGAGTTCTACAAGGAGTTCGACCAACTGATTGAGAGCGACGTTATCATTGTGGGTGGCGGTCCGAGCGGTCTGGTTTGCGCGCATGATCTGGCGACCCAGGGTTTCCGTACCCTGCTGATCGAGCAAAGCCTGGCGCTGGGCGGTGGCTTTTGGAGCGGTGGCTACCTGATGAACAAAGCGACCCTGTGCGAGCCGGCGCACAGCATTCTGGAAAACATGGGTGTTCCGTGCAAGCCGGTGAAAGACTGCGCGGGCATGCGTATTGTTGATCCGCCGCACGCGACCGCGCGTCTGATTGCGAGCGCGTATGAAGCGGGTGCGAAAGTTCTGAACCTGACC…
Pseudoramibacter alactolyticus (Pa)	ATGTTAAGCGATACCAAGATTAGCGAAGCGATTCTGACCACCTACACCGACCGTTTCAAGCAAATGCTGAGCAGCGATGCGGTTATTGTGGGCGGTGGCCCGAGCGGTCTGATTGCGGCGTACTATCTGGGCAAGGCGGGCGTGAAAACCACCCTGCTGGACCGTCGTCTGAGCGTTGGTGGCGGTATGTGGGGCGGTGGCATGATGATGAACCAGATTGTGGTTCAAAAGAGCGTGCTGCCGATCCTGGAGGAAATGGGTATTGCGTGCAAAGCGTACGACGCGGAGCACTATACCGTGAGCAGCGTTGCGTGCATCAGCGGTCTGATTTTTCGTGCGGCGCAGAGCGGTGCGACCATCATGAACCTGGTGACCATGGAGGATGCGGTGGTTCGTGAG…
Pyrodictium delaneyi (Pd)	ATGGGCATCGCGAGCTTCTACCCGGGCGAGCTGGAAAAGCAGTATAGCGAGGCGAAACTGGCGCGTATCGCGCTGAAGGTGGCGCTGGAGAAACTGAGCTACGCGGTTGAAGCGGATGTTGCGATTGCGGGTGCGGGTCCGGCGGGCCTGACCCTGGCGTGGCTGCTGGCGGAGCAAGGTCTGCGTGTGACCCTGGTTGAACACCGTCTGAGCACCGGTGGCGGTATGAAGGGCGGTAGCATGCTGTTTCCGGTGGCGCTGGTTGAGGAAGGCCTGGCGGCGGTTATTCTGGAGAAAGCGGGTGTGCGTCTGCACCGTGTTGGCGAGGGTCTGTACGCGATGGATCCGGTGGAAGCGGTTGCGAAACTGACCGCGCGTGCGGTGGATGCGGGTGCGGTT…
Pyrolobus fumarii (PyF)	ATGGTGATCCCGGGTCACATGACCACCCGTCGTACCGCGATGCCGGGCCTGGACGCGATCATTACCCGTGTTATCATTGAGGAAGCGAGCAAGGAGCTGGTTGAGTACGCGGAGAGCGATGTTATTGTGGTTGGTGCGGGTCCGGCGGGTCTGACCGCGGCGTTCTATCTGGCGAAACGTGGCTTTCGTGTGCTGGTTCTGGAACGTCGTCTGAGCGTGGGTGGCGGTATCGGCGGTGGCGGTATGCTGTTCCACAAGGTGCTGGTTCAGGAAGAGGCGCTGCCGGTTCTGAACGACATGGGTATTCGTGTGCACCCGACCAGCGTTAAAGGCATCTACAGCCTGGATAGCGTTGCGCTGATTACCGGTCTGGCGAGCGCGGCGGTTAACGCGGGTGCG…
Saccharicrinis fermentans (Sf)	ATGGAACAAATTGTTAGCGTGGGTATCGTTGATAGCTACTTCAAAAAGCTGAAGGAAAATCTGACCGTTGACGTGGCAATTGTTGGTGGTGGTCCGAGCGGTATGGTGGCGGCTTACTATCTGGCGCGTCAAGGTTTTAAAGTTAGCGTGTATGAGCGTAAGCTGGCTCCGGGTGGTGGTATGTGGGGTGGTGCAATGATGTTCAATGAAATTGTGATCCAGAAGGAAGCGCTGCCGATTCTGGATGAACTGAACATCAGCTACAAACATTATGATAAGGACTACTATACCCTGGACAGCGTTCATGCGACCAGCGCTCTGATCTACCACGCGACCCAAGCAGGTGCGACCTTTTTCAACTGCACCAGCGTTGAAGATGTTGTGTTCCTGGACAACAAA…
Sulfurisphaera tokodaii (St)	ATGGACAGCAACAGCATTAAGGTGAAACAGGTTGATGAGGTGAAGATTAGCAAATACATCCTGAAGTATACCTTCCAAGACTGGGAGGATATTGTTGAAAGCGATGTGGTTATTGTTGGTGCGGGTCCGAGCGGTATGACCGCGGCGTACTATCTGGCGAAGGCGGGTCTGAAAACCGTGGTTTTCGAGCGTCGTCTGAGCTTTGGTGGCGGTATCGGCGGTGGCGCGATGCTGTTTCACAAAATTGTTATCGAAAGCCCGGCGGATGAGATTCTGAAGGAAATGAAGATCAAACTGAACAAAGTGGAGGAAGGTGTTTACATTGTGGACAGCGCGGAGTTCATGGCGAAACTGGCGGCGAGCGCGATTGATGCGGGTGCGAAAATCATTCACGGTGTG…
Thermotoga maritima (Tm)	ATGCGTGACGTTCTGATCAGCCGTCTGATTGTGGAACGTTACTTCGAGAAGCTGCGTAACAGCCTGGAACTGGATGTTGCGATCGTTGGTGCGGGTCCGAGCGGCCTGACCGCGGCGTATGAGCTGGCGAAAAACGGTTTCCGTGTTGCGGTGTTTGAGGAACGTAACACCCCGGGTGGCGGTATCTGGGGCGGTGGCATGATGTTCAACGAAATTGTTCTGGAGAAGGAACTGGAGAACTTTCTGAAAGAAGTTGAGATCGAATACGAGGTGAAAGAGGACCACATTGTGGTTGATAGCGTTCACTTCGCGAGCGGCCTGCTGTATCGTGCGACCAAAGCGGGTGCGATCGTGTTTAACAACGTTAGCGTGGAAGACGTTGCGGTGCAGAACGGTCGT…
Thermovibrio ammonificans (Ta)	ATGCAGAACCTGAGCGAAGTTGTTATTAGCGAGGCGATTATCACCGCGTTTATGGAAAAGCTGAAGAGCCACCTGGAGACCGATGTGGCGATTGTGGGTGGCGGTCCGAGCGGTCTGGTTGCGGGTTACTATCTGGCGAAGAAAGGTTACCGTGTGGCGATCTTCGAACGTCGTCTGAGCATTGGCGGTGGCATGTGGGCGGGTGCGATGTTCTTTAACGAGATCGTGGTTCAGGAGATGGGTCGTGAAATTCTGGACGAGTTCGGCGTTAACTATCGTGAATTTAAGCCGGGTTACTATCTGGCGGATGCGGTGGAGGCGACCACCACCATTGCGAGCAAGGCGGTTAAAGCGGGTGCGACCGTGTTTAACGGCGTTACCGCGGAAGACGTGGTTCTG…
Verrucomicrobia bacterium (VeB)	ATGCTGAACGAAGTGACCATCAGCCGTGCGATCATTGACGCGTACTTCAAGAAACTGACCCGTCACCTGGAAGTGGATGTTGCGATCGTGGGTGGCGGTCCGAGCGGCCTGGTTGCGGGTCATGACCTGGCGCGTGCGGGCAAGAAAGTGGCGCTGTTCGAAAGCAAGCTGGCGATCGGCGGTGGCATTTGGGGTGGCGGTATGGGTTTTAACGAGATCGTGGTTCAGGAAGCGGCGCGTGAAATGCTGGTTGAGTTCGGCCTGCGTGCGACCGAGTTTGAACCGGGTTACTATACCCTGGATGCGGTGCATGTTGCGGCGGCGCTGGCGGCGCGTGCGATGGAAGCGGGCCTGACCGTGTTCAACCTGACCAGCATGGAGGACGTGGTTATTCAAAAG…
Methanococcus igneus (Mi)	ATGGACGTTCGTCTGCGTGCGGATGAATACGCGACCACCCGTGCGATCCTGAAGAGCGCGTTCGACATGTGGCTGGATATCATTGACGTTGATGTGGCGATCGTGGGTGGCGGTCCGAGCGGTCTGACCGCGGCGCGTTACATTGCGAAGGAAGGTTATAAAGTGGTTGTGCTGGAGCGTCACCTGGCGTTTGGCGGTGGCACCTGGGGTGGCGGTATGGGCTTTCCGTACATCGTTGTGGAGGAACCGGCGGACGAGATTCTGCGTGAAGTTGGTGTGAAGCTGGAAAAAGTTGAGGGCGAAGACGGTCTGTATACCGCGGATAGCGTTGAGGTGCCGGCGAAACTGGCGGTTGGTGCGATTGATGCGGGTGCGAAAGTGCTGACCGGTATTGTTGTG…
Methanococcus jannaschii (Mj)	ATGGTGAACCTGATGAACATCAAAGACATTAAGCTGAACGCGGATGAGACCAAAACCACCAAGGCGATCCTGAAAGCGAGCTTTGACATGTGGCTGGATATCGTGGAAGCGGACGTGGTTATTGTTGGTGCGGGTCCGAGCGGTCTGACCTGCGCGCGTTACCTGGCGAAAGAGGGCTTCAAGGTGGTTGTGCTGGAACGTCATCTGGCGTTTGGTGGCGGTACCTGGGGCGGTGGCATGGGTTTCCCGTATATCGTTGTGGAGGAACCGGCGGATGAGCTGCTGCGTGAAGTGGGCATCAAGCTGATTGACATGGGTGATGGCTACTATGTGGCGGACAGCGTTGAGGTGCCGGCGAAACTGGCGGTTGCGGCGATGGATGCGGGTGCGAAGATCCTG…
Recoded for yeast
Thermovibrio ammonificans (Ta)	ATGCAAAATTTGTCTGAAGTTGTTATTTCAGAAGCTATCATCACAGCTTTTATGGAAAAGTTGAAGTCTCATTTGGAAACTGATGTTGCTATTGTTGGTGGTGGTCCATCAGGTTTGGTTGCTGGTTACTACTTAGCTAAGAAAGGTTACAGAGTTGCAATCTTCGAAAGAAGATTATCTATTGGTGGTGGTATGTGGGCTGGTGCAATGTTTTTCAACGAAATCGTTGTTCAAGAAATGGGTAGAGAAATCTTGGATGAATTTGGTGTTAACTACAGAGAGTTTAAACCAGGTTACTACTTAGCTGATGCAGTTGAAGCTACTACAACTATTGCTTCAAAAGCAGTTAAAGCTGGTGCAACAGTTTTTAATGGTGTTACTGCAGAAGATGTTGTTTTG…
Yeast optimized TaTHi4 with leader Seq and Gly linker	ATGTCTGCTACCTCTACTGCTACTTCCACAAGTGCCTCTCAATTGCACTTAAACTCTACTCCAGTTACTCACTGCTTATCTGACGGTGGTCAAAATTTGTCTGAAGTTGTTATTTCAGAAGCTATCATCACAGCTTTTATGGAAAAGTTGAAGTCTCATTTGGAAACTGATGTTGCTATTGTTGGTGGTGGTCCATCAGGTTTGGTTGCTGGTTACTACTTAGCTAAGAAAGGTTACAGAGTTGCAATCTTCGAAAGAAGATTATCTATTGGTGGTGGTATGTGGGCTGGTGCAATGTTTTTCAACGAAATCGTTGTTCAAGAAATGGGTAGAGAAATCTTGGATGAATTTGGTGTTAACTACAGAGAGTTTAAACCAGGTTACTACTTAGCTGATGCA…
